# A loss of crAssphage stability in the human gut virome is associated with obesity and metabolic syndrome

**DOI:** 10.1101/2022.06.15.496347

**Authors:** Melany Cervantes-Echeverría, Luigui Gallardo-Becerra, Fernanda Cornejo-Granados, Adrian Ochoa Leyva

## Abstract

Viral metagenomics studies of the human gut microbiota unravel differences in phage populations between healthy and disease, stimulating interest in the role that phages play in bacterial ecosystem regulation. CrAssphages are not only the most abundant viruses but also are a common component of the gut phageome across human populations. However, the role of crAssphages in obesity (O) and obesity with metabolic syndrome (OMS) remains largely unknown. Therefore, we explored the role that crAssphages have on both diseases in a children’s cohort. We found decreased crAssphage abundance, prevalence, richness, and diversity in O and OMS compared to normal-weight (NW), suggesting a loss of crAssphages stability in the human phageome associated with the disease. Interestingly, when we analyzed the abundance of host crAssphages bacteria, we found that Bacteroidetes, Bacteroidia, and Bacteroidales were significantly decreased in O and OMS, suggesting a possible relation with the loss of crAssphages stability. Regarding crAssphage taxonomy, a significantly decreased abundance of the crAssphage Alpha subfamily and the Alpha_1 and Alpha_4 genus and a significant overabundance of the Delta_8 was found in OMS. A strong taxonomical signature of obesity is the over-abundance of Bacilli, which also were significantly increased in O and OMS. Notably, we found a significant negative correlation between crAssphages and Bacilli abundances, suggesting an association between the decreased abundance of crAssphage and the over-abundance of Bacilli in OMS. Furthermore, we found a loss of crAssphage stability in the human virome associated with the presence of obesity, having a more significant impact on obesity with metabolic syndrome, suggesting that these bacteriophages could play an essential role in inhibiting metabolic syndrome in obese individuals. Our results open a promising treatment for these diseases through fecal crAssphage transplantation.
