## Supplemental Table 1 for "A loss of crAssphage stability in the human gut virome is associated with obesity and metabolic syndrome"

### Sheet: Hoja1
Table S1. Read sequences assignment per sample (Bikel et al., 2021).
Sample_Id	Disease_Type	Filtered_Clean_Reads (paired_seq)
NW_118	Normal Weight	6483370
NW_119	Normal Weight	4105736
NW_120	Normal Weight	3930198
NW_010	Normal Weight	1415490
NW_124	Normal Weight	3873168
NW_147	Normal Weight	3777848
NW_161	Normal Weight	4883020
NW_169	Normal Weight	299550
NW_193	Normal Weight	4007412
NW_314	Normal Weight	945188
O_121	Obese	6222168
O_122	Obese	3390676
O_123	Obese	714182
O_152	Obese	5213758
O_039	Obese	2377282
O_418	Obese	933454
O_420	Obese	1345222
O_434	Obese	945650
O_445	Obese	1599244
O_090	Obese	699572
OMS_124	Obese with Metabolic Syndrome	2319728
OMS_125	Obese with Metabolic Syndrome	5190602
OMS_126	Obese with Metabolic Syndrome	4555974
OMS_288	Obese with Metabolic Syndrome	1229670
OMS_446	Obese with Metabolic Syndrome	817376
OMS_55	Obese with Metabolic Syndrome	1641244
OMS_64	Obese with Metabolic Syndrome	1497064
OMS_87	Obese with Metabolic Syndrome	445510
