## Supplemental Table 2 for "A loss of crAssphage stability in the human gut virome is associated with obesity and metabolic syndrome"

### Sheet: Hoja1
Table S2. Samples selected for the study.
Sample_Id	Disease_Type
NW_118	Normal Weight
NW_119	Normal Weight
NW_120	Normal Weight
NW_10	Normal Weight
NW_193	Normal Weight
NW_314	Normal Weight
NW_161	Normal Weight
O_121	Obese
O_122	Obese
O_123	Obese
O_152	Obese
O_39	Obese
O_418	Obese
O_420	Obese
O_434	Obese
O_445	Obese
OMS_124	Obese with Metabolic Syndrome
OMS_55	Obese with Metabolic Syndrome
OMS_125	Obese with Metabolic Syndrome
OMS_126	Obese with Metabolic Syndrome
OMS_288	Obese with Metabolic Syndrome
OMS_446	Obese with Metabolic Syndrome
