## Supplemental Table 3 for "A loss of crAssphage stability in the human gut virome is associated with obesity and metabolic syndrome"

### Sheet: Hoja1
Table S3. crAssphage genome database.
CrAss_Contig_Id	Length (bp)	Subfamily (Guerin et al., 2018)	Genus (Guerin et al., 2018)
cf1_ms_1	98855	Alpha	1
eld241-t0_s_2	96458	Alpha	1
err843966_ms_1	92180	Alpha	1
err843983_ms_1	98411	Alpha	1
err843994_ms_1	97792	Alpha	1
err844006_ms_1	94558	Alpha	1
err844018_ms_1	95525	Alpha	1
err844045_ms_1	98332	Alpha	1
err844062_ms_1	97070	Alpha	1
err975089_s_1	98791	Alpha	1
hvcf_a11_ms_1	98883	Alpha	1
hvcf_a3_ms_37	97340	Alpha	1
hvcf_b11_ms_1	97435	Alpha	1
hvcf_b4_ms_1	94527	Alpha	1
hvcf_c10_ms_1	94582	Alpha	1
hvcf_d1_ms_1	96001	Alpha	1
hvcf_d10_ms_2	99186	Alpha	1
hvcf_d3_ms_2	93197	Alpha	1
hvcf_d6_ms_5	98602	Alpha	1
hvcf_e10_ms_1	94803	Alpha	1
hvcf_e5_ms_1	96989	Alpha	1
hvcf_e6_ms_1	97437	Alpha	1
hvcf_e8_ms_1	97687	Alpha	1
hvcf_f2_ms_2	98964	Alpha	1
inf008_s_1	97976	Alpha	1
inf107_s_1	99193	Alpha	1
inf117_s_1	95378	Alpha	1
nc_024711_crassphage	97065	Alpha	1
srr073438_s_1	98031	Alpha	1
srr073439_s_1	96429	Alpha	1
srr4295172_ms_8	95215	Alpha	1
cs_ms_20	97607	Alpha	1
cs_ms_29	91497	Alpha	1
eld195-t0_s_2	98974	Alpha	1
eld229-t3_s_2	95118	Alpha	1
eld251-t3_s_1	95396	Alpha	1
eld314-t0_s_2	95036	Alpha	1
err843915_ms_2	70305	Alpha	1
err843917_ms_1	94303	Alpha	1
err843920_ms_4	70643	Alpha	1
err843922_ms_1	96704	Alpha	1
err843936_ms_1	92913	Alpha	1
err843979_ms_2	96575	Alpha	1
err844000_ms_1	94663	Alpha	1
err844008_ms_2	74171	Alpha	1
err844017_ms_1	95244	Alpha	1
err844022_ms_1	96576	Alpha	1
err844032_ms_1	95716	Alpha	1
err844035_ms_4	97607	Alpha	1
err844037_ms_1	91421	Alpha	1
err844038_ms_2	93203	Alpha	1
err844044_ms_3	95647	Alpha	1
err844050_ms_1	98278	Alpha	1
err844054_ms_2	94855	Alpha	1
err844065_ms_2	96737	Alpha	1
err844079_ms_2	87277	Alpha	1
err844082_ms_2	87277	Alpha	1
fferm_ms_6	91345	Alpha	1
hvcf_a8_ms_1	95053	Alpha	1
hvcf_b12_ms_1	76280	Alpha	1
hvcf_c9_ms_3	97469	Alpha	1
inf058_s_2	97086	Alpha	1
srr073434_s_1	71499	Alpha	1
cs_ms_21	97421	Gamma	2
err844036_ms_4	95246	Gamma	2
hvcf_a12_ms_1	96265	Gamma	2
hvcf_b5_ms_2	94533	Gamma	2
hvcf_c1_ms_5	95653	Gamma	2
sib1_ms_4	95815	Gamma	2
cdzk01015469	95507	Gamma	2
cs_ms_24	95730	Gamma	2
err844076_ms_1	90460	Gamma	2
fferm_ms_1	73579	Gamma	2
hvcf_b6_ms_3	94387	Gamma	2
hvcf_c7_ms_6	92211	Gamma	2
srr073436_s_1	95749	Gamma	2
srr4295173_ms_22	77496	Gamma	2
err843949_ms_3	92352	Alpha	3
err844018_ms_3	89735	Alpha	3
err844024_ms_1	93486	Alpha	3
err844040_ms_1	89339	Alpha	3
err844067_ms_2	92272	Alpha	3
hvcf_a5_ms_3	89781	Alpha	3
hvcf_a6_ms_4	91332	Alpha	3
hvcf_b1_ms_8	92361	Alpha	3
hvcf_b6_ms_4	91453	Alpha	3
sib2_ms_3	91837	Alpha	3
ceaz01003514	90857	Alpha	3
cs_ms_28	91683	Alpha	3
eld241-t0_s_3	84353	Alpha	3
eld314-t0_s_3	92035	Alpha	3
err843913_ms_1	89014	Alpha	3
err843915_ms_1	96210	Alpha	3
err843920_ms_1	94918	Alpha	3
err843933_ms_1	91946	Alpha	3
err843961_ms_1	91574	Alpha	3
err843963_ms_1	91587	Alpha	3
err843971_ms_1	91595	Alpha	3
err843976_ms_1	91480	Alpha	3
err844035_ms_3	97627	Alpha	3
err844038_ms_3	75460	Alpha	3
err844063_ms_1	79121	Alpha	3
err844077_ms_3	93754	Alpha	3
hvcf_a9_ms_7	90175	Alpha	3
hvcf_b5_ms_4	87332	Alpha	3
hvcf_c1_ms_7	89578	Alpha	3
srr4295172_ms_9	87552	Alpha	3
srr4295174_ms_11	86817	Alpha	3
srr4295175_ms_7	86793	Alpha	3
err843931_ms_1	94475	Alpha	4
err844056_ms_3	97150	Alpha	4
hvcf_d5_ms_4	92723	Alpha	4
sib2_ms_2	93254	Alpha	4
srr073436_s_2	95598	Alpha	4
srr4295175_ms_5	96082	Alpha	4
cdzn01024782	93052	Alpha	4
cs_ms_45	71412	Alpha	4
eld181-t3_s_1	97503	Alpha	4
err844016_ms_2	95883	Alpha	4
err844021_ms_1	94809	Alpha	4
err844044_ms_2	96498	Alpha	4
err844065_ms_3	95257	Alpha	4
err844065_ms_4	94590	Alpha	4
fferm_ms_10	101844	Alpha	4
hvcf_b3_ms_1	72230	Alpha	4
hvcf_e12_ms_1	94697	Alpha	4
inf125_s_3	97187	Alpha	4
srr4295172_ms_6	96564	Alpha	4
srr4295173_ms_15	96117	Alpha	4
err844012_ms_2	79728	Gamma	5
hvcf_a12_ms_2	84518	Gamma	5
sib1_ms_11	83412	Gamma	5
sib1_ms_5	92132	Gamma	5
cear01029167	106584	Gamma	5
cs_ms_46	71093	Gamma	5
eld173-t3_s_1	87977	Gamma	5
eld195-t0_s_3	89615	Gamma	5
eld200-t3_s_3	71809	Gamma	5
eld245-t3_s_2	89424	Gamma	5
eld251-t3_s_3	89801	Gamma	5
fferm_ms_2	88823	Gamma	5
hvcf_a10_ms_12	72465	Gamma	5
hvcf_a9_ms_6	90288	Gamma	5
hvcf_b1_ms_9	91399	Gamma	5
hvcf_c12_ms_12	71026	Gamma	5
hvcf_c4_ms_1	91427	Gamma	5
sib2_ms_4	89677	Gamma	5
cs_ms_27	93564	Beta	6
eld298-t0_s_3	99071	Beta	6
err844029_ms_3	97537	Beta	6
err844030_ms_2	98528	Beta	6
err844058_ms_2	99124	Beta	6
err844065_ms_1	97900	Beta	6
fferm_ms_11	104564	Beta	6
hvcf_e3_ms_3	98164	Beta	6
srr4295173_s_14	96658	Beta	6
srr4295175_s_4	99279	Beta	6
cs_ms_22	97413	Beta	6
eld229-t3_s_3	91703	Beta	6
err843924_ms_3	103160	Beta	6
err843986_ms_1	95124	Beta	6
err844034_ms_1	96401	Beta	6
err844070_ms_1	104393	Beta	6
fferm_ms_8	97337	Beta	6
fferm_ms_9	100767	Beta	6
hvcf_a7_ms_2	99401	Beta	6
hvcf_e11_ms_4	101082	Beta	6
hvcf_e4_ms_5	98551	Beta	6
ias_virus_kj003983	99915	Beta	6
cs_ms_17	101317	Delta	7
eld235-t6_s_1	99699	Delta	7
eld251-t3_s_2	93081	Delta	7
err843926_ms_1	99236	Delta	7
err844002_ms_1	98907	Delta	7
err844016_ms_1	100408	Delta	7
err844029_ms_1	99429	Delta	7
err844029_ms_2	98165	Delta	7
err844046_ms_1	100476	Delta	7
err844047_ms_3	96499	Delta	7
err844054_ms_1	97296	Delta	7
err844061_ms_3	99463	Delta	7
err844077_ms_1	100965	Delta	7
err844077_ms_2	100270	Delta	7
hvcf_c12_ms_7	98308	Delta	7
hvcf_d4_ms_4	99848	Delta	7
hvcf_e4_ms_4	104752	Delta	7
inf125_s_2	102169	Delta	7
sib2_ms_1	98182	Delta	7
srr073435_s_1	95635	Delta	7
srr073438_s_2	96307	Delta	7
srr4295172_ms_4	102969	Delta	7
cs_ms_23	96722	Delta	7
eld195-t0_s_1	99215	Delta	7
eld298-t0_s_4	95205	Delta	7
err843949_ms_2	98065	Delta	7
err843978_ms_1	99513	Delta	7
err843993_ms_1	95450	Delta	7
err844002_ms_3	92749	Delta	7
err844016_ms_3	94160	Delta	7
err844036_ms_3	97625	Delta	7
err844044_ms_1	97318	Delta	7
err844059_ms_1	90201	Delta	7
hvcf_a10_ms_8	97377	Delta	7
hvcf_a4_ms_2	97040	Delta	7
hvcf_c7_ms_5	98525	Delta	7
srx020504_s_3	74110	Delta	7
eld241-t0_s_1	103133	Delta	8
eld314-t0_s_1	101812	Delta	8
err844003_ms_1	96028	Delta	8
err844070_ms_2	104338	Delta	8
cs_ms_40	75184	Delta	8
err843924_ms_2	103960	Delta	8
err844019_ms_1	101861	Delta	8
err844050_ms_2	98023	Delta	8
err975114_s_1	87484	Delta	8
err975271_s_1	97424	Delta	8
hvcf_e11_ms_3	102376	Delta	8
srr073439_s_2	82868	Delta	8
err975045_s_1	94037	Alpha	9
cdzh01002743	87522	Alpha	9
err975093_s_1	95568	Alpha	9
err975151_s_1	92621	Alpha	9
err975207_s_1	89835	Alpha	9
fdyn_ms_11	95592	Alpha	9
err843949_ms_1	99735	Delta	10
err844025_ms_1	96790	Delta	10
err844030_ms_1	100426	Delta	10
err844035_ms_1	101538	Delta	10
hvcf_c2_ms_6	100896	Delta	10
cs_ms_18	99577	Delta	10
cs_ms_25	95085	Delta	10
eld175-t0_s_1	94388	Delta	10
eld200-t3_s_1	99107	Delta	10
err843977_ms_1	100319	Delta	10
err844002_ms_2	97729	Delta	10
err844018_ms_4	85928	Delta	10
err844020_ms_1	91000	Delta	10
err844036_ms_2	98728	Delta	10
err844043_ms_3	92555	Delta	10
err844047_ms_2	97771	Delta	10
err844058_ms_4	76167	Delta	10
err844068_ms_1	102692	Delta	10
err844071_ms_2	72417	Delta	10
err844072_ms_1	89082	Delta	10
hvcf_a1_ms_1	78574	Delta	10
hvcf_a4_ms_1	100848	Delta	10
hvcf_b2_ms_1	101643	Delta	10
srr073438_s_5	73744	Delta	10
srr073438_s_6	72246	Delta	10
Azobact_ph_AP017903	99517	Undefined	Undefined
BCSF01000013	90618	Undefined	Undefined
BCSF01000238	24394	Undefined	Undefined
CENS01015162	79855	Undefined	Undefined
CESO01030555	93073	Undefined	Undefined
CEUT01009082	91242	Undefined	Undefined
Cellulophaga_ph_NC_021806	100418	Undefined	Undefined
Chitinophaga_FOJF01000001	127193	Undefined	Undefined
Chlamydia_CVNZ01000007ext	82794	Undefined	Undefined
Chlamydia_CVNZ01000019ext	97466	Undefined	Undefined
FUFK010039141	98490	Undefined	Undefined
FUFK010040477	22128	Undefined	Undefined
FUWD013255170	11259	Undefined	Undefined
FUWD013401386	77670	Undefined	Undefined
Flavobact_ph_NC_031904	88421	Undefined	Undefined
LAZR01000126	100621	Undefined	Undefined
LDZU01000035	29058	Undefined	Undefined
LFIK01000274	38133	Undefined	Undefined
LSPY01000004	100626	Undefined	Undefined
LSPY01000006	98173	Undefined	Undefined
LSPZ01000006	94483	Undefined	Undefined
LULO01000006	85045	Undefined	Undefined
MDTC01014143	87331	Undefined	Undefined
TARA_CERP01038047	18885	Undefined	Undefined
TM6_bacterium_LBPE01000022	10821	Undefined	Undefined
Woesebacteria_LCET01000015	8857	Undefined	Undefined
Woesebacteria_MGFQ01000035	88492	Undefined	Undefined
contig0001	70201	Undefined	Undefined
contig0002	54243	Undefined	Undefined
contig0005	65095	Undefined	Undefined
Mexican_CrAssphage	96283	Undefined	Undefined
