## Supplemental Table 4 for "A loss of crAssphage stability in the human gut virome is associated with obesity and metabolic syndrome"

### Sheet: Hoja1
Table S4. Percentage (%) of total reads mapped to the crAssphage genome database per sample.
Sample	Group	%
NW_118	Normal Weight	0.952714
NW_119	Normal Weight	0.167429
NW_120	Normal Weight	0.0291429
NW_10	Normal Weight	0.669857
NW_193	Normal Weight	0.589143
NW_314	Normal Weight	0.0518571
NW_161	Normal Weight	0.00157143
O_121	Obese	1.02529
O_122	Obese	0.212714
O_123	Obese	0.607
O_152	Obese	3.654
O_39	Obese	0.655429
O_418	Obese	0.008
O_420	Obese	0.0175714
O_434	Obese	0.0217143
O_445	Obese	0.00528571
OMS_124	Obese with Metabolic Syndrome	0.00114286
OMS_55	Obese with Metabolic Syndrome	0.00171429
OMS_125	Obese with Metabolic Syndrome	0.00628571
OMS_126	Obese with Metabolic Syndrome	0.00685714
OMS_288	Obese with Metabolic Syndrome	0.0791429
OMS_446	Obese with Metabolic Syndrome	0.858429
