## Supplemental Table 5 for "A loss of crAssphage stability in the human gut virome is associated with obesity and metabolic syndrome"

### Sheet: Hoja1
Table S5. Non-intestinal control bacteriophages.
Non_intestinal_phage_Contig_Id	Length (bp)	Enviroment_bacteria_host	Bacteria_Host
NC_025452.1_Dickeya_phage_RC-2014	155346	Arable soil	Dickeya spp.
NC_008695.1_Archaeal BJ1	42271	Hot springs	Halorubrum spp.
NC_021330.1_Halovirus_HCTV-1	103257	Salt brine	Haloarule californie
NC_020077.1_Sulfolobus_STSV2	76107	Salt brine	Sulfolobus spp
NC_004084.1_Natrialba_PhiCh1	58498	Salt brine	Natrialba magadii
